# Sequence-based drug design using transformers

**DOI:** 10.1101/2023.11.27.568880

**Authors:** Shengyu Zhang, Donghui Huo, Robert I. Horne, Yumeng Qi, Sebastian Pujalte Ojeda, Aixia Yan, Michele Vendruscolo

## Abstract

Protein-ligand interactions play central roles in biological processes and are of key importance in drug design. Deep learning-based approaches are emerging as cost-effective alternatives to high-throughput experimental methods for the screening of large libraries of ligands. Here, to predict the binding affinity between proteins and small molecules, we introduce Ligand-Transformer, a deep learning framework based on the AlphaFold2 transformer architecture. We applied Ligand-Transformer to screen inhibitors targeting the mutant EGFR^LTC^ kinase, identifying compounds with low nanomolar potency. We then used this approach to predict the conformational population shifts induced by ABL kinase inhibitors. To show the applicability of Ligand-Transformer to disordered proteins, we explored the binding of small molecules to the Alzheimer’s Aβ peptide, identifying compounds that delayed its aggregation. Overall, Ligand-Transformer illustrates the potential of transformers in accurately predicting the interactions of small molecules with both ordered and disordered proteins, thus uncovering molecular mechanisms and facilitating the initial steps in drug discovery.
