## Supplementary Dataset 2 for "Sequence-based drug design using transformers"

### Sheet: Dataset
SMILES	Compound Name	IC50 (EGFR L858R/T790M/C797S)	allosteric
COCCOC1=CC2=C(C=C1OCCOC)C(NC1=CC(=CC=C1)C#C)=NC=N2	Erlotinib	740	0
O=C1C2=C(NC(C4=CC=C(N5CCN(C)CC5)C=C4)=C2C3=CC(NC(C=C)=O)=CC=C3)N=CN1CC#C	29c	110	0
O=S(C(C=C5)=CC=C5CN(CC4)CCN4C1=NC(C(NCC#C)=O)=CC(NC2=NNC(C3CC3)=C2)=N1)(F)=O	XO44	244	0
CCC1=C(O[C@@H]2CCN(C2)C(=O)C=C)N=C(NC2=CC=C(C=C2)N2CCC(CC2)N2CCN(C)CC2)C(=N1)C(N)=O	naquotinib	1994	0
OC2=CC1=C(C=C2OC3CCN(C(C=C)=O)CC3)C(NC4=C(F)C(Cl)=C(Cl)C=C4)=NC=N1	PCC0208027	150	0
COC1=C(OC2CCN(CC2)C(=O)C=C)C=C2C(NC3=CC=C(Cl)C(Cl)=C3F)=NC=NC2=C1	POZIOTINIB	230	0
NC1=C3C(N(N=C3C4=CC(C=CC=C5)=C5C=C4)[C@@H]2CCCN(C2)C(C=C)=O)=NC=N1	41	88	0
NC1=C2C(N([C@@H]4CCCN(C(C=C)=O)C4)N=C2C3=C(C=CC=C5)C5=CC=C3)=NC=N1	40	7900	0
NC1=C2C(N([C@@H]5CCCN(C(C=C)=O)C5)N=C2C3=CN(C)C4=C3C=CC=C4)=NC=N1	39	838	0
FC(C=C4)=CC=C4C2=C(NC(SC)=N2)C1=CC=NC(NC3=C(OC)C(N5CCN(C)CC5)=CC(NC(C=C)=O)=C3)=C1	27	11	0
CSC1=NC(C2=CC=C(F)C=C2)=C(N1)C3=CC(NC4=CC(N5CCN(C)CC5)=CC(NC(C=C)=O)=C4)=NC=C3	34	11	0
CSC1=NC(C2=CC=C(F)C=C2)=C(N1)C3=CC(NC4=CC(N5CCOCC5)=CC(NC(C=C)=O)=C4)=NC=C3	35	53	0
COC1=C(NC2=NC=CC(=N2)C2=CN(C)C3=C2C=CC=C3)C=C(NC(=O)C=C)C(=C1)N(C)CCN(C)C	osimertinib	620	0
COC1=CC(F)=C(NC(C=C)=O)C=C1NC2=NC=CC(C3=CN(CCCO)C4=C3C=C(F)C=C4)=N2	12g	>1000	0
FC1=C(Cl)C=C(NC2=NC=NC3=CC(OCCCN4CCOCC4)=C(NC(=O)C=C)C=C23)C=C1	CI-1033	>3000	0
FC(C=C2)=CC=C2C1=C(C3=CC=NC(NC4=C(OC)C=CC(NC(C=C)=O)=C4)=C3)NC(CCCO)=N1	25	8	0
FC(C=C4)=CC=C4C3=C(NC(SC)=N3)C1=CC=NC(NC2=C(OC)C=CC(NC(C=C)=O)=C2)=C1	4	90	0
FC(C=C4)=CC=C4C3=C(N(C)C(SC)=N3)C1=CC=NC(NC2=C(OC)C=CC(NC(C=C)=O)=C2)=C1	6	>5000	0
FC(C=C4)=CC=C4C3=C(N=C(SC)N3C)C1=CC=NC(NC2=C(OC)C=CC(NC(C=C)=O)=C2)=C1	7	>5000	0
O=C1C2=C(NC(C4=CC=C(N5CCN(C)CC5)C=C4)=C2C3=CC(NC(C=C)=O)=CC=C3)N=CN1C(C)C	29g	555	0
O=C1C2=C(NC(C4=CC=C(N5CCN(C)CC5)C=C4)=C2C3=CC(NC(C=C)=O)=CC=C3)N=CN1C	29a	354	0
O=C1C3=C(NC(C5=CC=C(N6CCN(C)CC6)C=C5)=C3C4=CC(NC(C=C)=O)=CC=C4)N=CN1C2CCCC2	29i	249	0
O=C1C3=C(NC(C5=CC=C(N6CCN(C)CC6)C=C5)=C3C4=CC(NC(C=C)=O)=CC=C4)N=CN1C2CCCCC2	32	22	0
O=C1C2=C(NC(C4=CC=C(N5CCN(C)CC5)C=C4)=C2C3=CC(NC(C=C)=O)=CC=C3)N=CN1CC(C)C	29h	356	0
O=C1C2=C(NC(C4=CC=C(N5CCN(C)CC5)C=C4)=C2C3=CC(NC(C=C)=O)=CC=C3)N=CN1CC	29b	406	0
O=C1C3=C(NC(C5=CC=C(N6CCN(C)CC6)C=C5)=C3C4=CC(NC(C=C)=O)=CC=C4)N=CN1CC2CC2	29k	243	0
O=C1C3=C(NC(C5=CC=C(N6CCN(C)CC6)C=C5)=C3C4=CC(NC(C=C)=O)=CC=C4)N=CN1CC2=CC=CC=C2	29l	2343	0
O=C1C2=C(NC(C4=CC=C(N5CCN(C)CC5)C=C4)=C2C3=CC(NC(C=C)=O)=CC=C3)N=CN1CCCC	29d	803	0
O=C1C2=C(NC(C4=CC=C(N5CCN(C)CC5)C=C4)=C2C3=CC(NC(C=C)=O)=CC=C3)N=CN1CCCSC	29f	>20000	0
O=C1C2=C(NC(C4=CC=C(N5CCN(C)CC5)C=C4)=C2C3=CC(NC(C=C)=O)=CC=C3)N=CN1CCSC	29e	768	0
OC1=C2C(NC(C5=CC=C(C=C5)N4CCN(CC4)C)=C2C3=CC(NC(C=C)=O)=CC=C3)=NC=N1	19i	2061	0
CN(CC3)CCN3C(C=C4)=CC=C4C2=C(C5=CC(NC(C=C)=O)=CC=C5)C(C(N2)=NC=N1)=C1OC(C)C	34	8.6	0
COC1=C2C(NC(C4=CC=C(N5CCN(C)CC5)C=C4)=C2C3=CC(NC(C=C)=O)=CC=C3)=NC=N1	19a	50	0
CN(CC4)CCN4C(C=C5)=CC=C5C3=C(C6=CC(NC(C=C)=O)=CC=C6)C(C(N3)=NC=N2)=C2OC1CCCC1	19f	19	0
CN(CC3)CCN3C(C=C4)=CC=C4C2=C(C5=CC(NC(C=C)=O)=CC=C5)C(C(N2)=NC=N1)=C1OCC(C)C	35	8.5	0
CN(CC3)CCN3C(C=C4)=CC=C4C2=C(C5=CC(NC(C=C)=O)=CC=C5)C(C(N2)=NC=N1)=C1OCC	19c	21	0
CN(CC3)CCN3C(C=C4)=CC=C4C2=C(C5=CC(NC(C=C)=O)=CC=C5)C(C(N2)=NC=N1)=C1OCCCC	33	9.4	0
CN(CC3)CCN3C(C=C4)=CC=C4C2=C(C5=CC(NC(C=C)=O)=CC=C5)C(C(N2)=NC=N1)=C1OCCCSC	19e	49	0
COC1=CC(=CC=C1NC1=NC=C(C(NC2=CC=CC(NC(=O)C=C)=C2)=N1)C(F)(F)F)N1CCN(CC1)C(C)=O	rociletinib	541	0
C=CC(=O)Nc1cccc(Oc2nc(Nc3ccc(N4CCN(C)CC4)cc3OC)ncc2Cl)c1	46	2050	0
FC(C=C1)=CC=C1C2=C(C3=CC=NC4=C3C=C(C5=CC=CC=C5)N4)NC(C6=CC(CNC(C=C)=O)=CC=C6)=N2	19a	336	0
C=CC(=O)O[C@H]1CC[C@@]2(C)[C@@H](CC[C@]3(C)[C@@H]2CC=C2[C@@H]4CC(C)(C)CC[C@]4(C(=O)OCCCCO[N+](=O)[O-])CC[C@]23C)C1(C)C	16	>20000	0
ClC1=CN=C(NC3=C(OC)C=C(N4CCN(C(C)=O)CC4)C=C3)N=C1NC2=CC(NS(C=C)(=O)=O)=CC=C2	7	675	0
CN(CC4)CCN4C(C=C3)=C(C)C=C3NC1=NC=C2C(N([C@@H]6CC[C@@H](NC(C)=O)CC6)C(N(C5=C(Cl)C=CC=C5)C2)=O)=N1	6j	4.2	0
CN1CCN(C2=CC(C)=C(NC3=NC=C6C(N(C(N(C6)C5=C(C=CC=C5)Cl)=O)[C@@H]4CC[C@H](CC4)NC(C)=O)=N3)C=C2)CC1	37	3.1	0
CC(=O)O[C@H]1CC[C@@]2(C)[C@@H](CC[C@]3(C)[C@@H]2CC=C2[C@@H]4CC(C)(C)CC[C@]4(C(=O)OCCCCO[N+](=O)[O-])CC[C@]23C)C1(C)C	6	>20000	0
CC(=O)OC[C@]1(C)[C@@H](OC(C)=O)CC[C@@]2(C)[C@H]1CC[C@]1(C)[C@@H]2CC=C2[C@@H]3CC(C)(C)CC[C@]3(C(=O)OCCCCO[N+](=O)[O-])CC[C@]21C	13	20	0
NC1=C2C(N(C(C)(C)C)C=C2C3=C(C=CC=C4)C4=CN=C3)=NC=N1	4	69.5	0
CC(C)C1=CC=C(N2C[C@H](CS(C)(=O)=O)[C@H]2C)C3=CN=C(NC4=NC(N5C[C@H](F)[C@@](O)(C)CC5)=NC=C4)C=C13	29	0.5	0
CC(C)C1=CC=C(N2C[C@H](CS(C)(=O)=O)[C@H]2C)C3=CN=C(NC4=NC(N5C[C@@](F)(C)[C@H](O)CC5)=NC=C4)C=C13	27	0.2	0
CC(C)C1=CC=C(N2C[C@H](O)[C@H]2C)C3=CN=C(NC4=NC(N5C[C@@](F)(C)[C@H](O)CC5)=NC=C4)C=C13	18	7.5	0
CC(C)C1=CC=C(N2CC(CS(C)(=O)=O)C2)C3=CN=C(NC4=NC(N5C[C@@](F)(C)[C@H](O)CC5)=NC=C4)C=C13	26	0.2	0
CC(C)C1=CN=C(N2C[C@H](CS(C)(=O)=O)[C@H]2C)C3=CN=C(NC4=NC(N5C[C@@](F)(C)[C@H](O)CC5)=NC=C4)C=C13	25	0.2	0
CC(C)C1=CN=C(N2C[C@H](O)[C@H]2C)C3=CN=C(NC4=NC(N5C[C@@](F)(C)[C@H](O)CC5)=NC=C4)C=C13	16	0.4	0
CC(C)C1=CN=C(N2CC(C#N)C2)C3=CN=C(NC4=NC(N5C[C@@](F)(C)[C@H](O)CC5)=NC=C4)C=C13	21	5.3	0
CC(C)C1=CN=C(N2CC(C(N(C)C)=O)C2)C3=CN=C(NC4=NC(N5C[C@@](F)(C)[C@H](O)CC5)=NC=C4)C=C13	23	1.2	0
CC(C)C1=CN=C(N2CC(CS(C)(=O)=O)C2)C3=CN=C(NC4=NC(N5C[C@@](F)(C)[C@H](O)CC5)=NC=C4)C=C13	24	0.1	0
CC(C)C1=CN=C(N2CC(O)C2)C3=CN=C(NC4=NC(N5C[C@@](F)(C)[C@H](O)CC5)=NC=C4)C=C13	15	11	0
CC(C)C1=CN=C(N2CC[C@@H]2C)C3=CN=C(NC4=NC(N5C[C@@](F)(C)[C@H](O)CC5)=NC=C4)C=C13	12	113	0
CC(C)C1=CN=C(N2CC[C@H]2C)C3=CN=C(NC4=NC(N5C[C@@](F)(C)[C@H](O)CC5)=NC=C4)C=C13	11	0.3	0
CC(C)C1=CN=C(N2CCC2)C3=CN=C(NC4=NC(N5C[C@@](F)(C)[C@H](O)CC5)=NC=C4)C=C13	9	12	0
CC(C)C1=CN=C(N2CCCC2)C3=CN=C(NC4=NC(N5C[C@@](F)(C)[C@H](O)CC5)=NC=C4)C=C13	10	21.5	0
CC(C)C1=NC=C(N2C[C@H](O)[C@H]2C)C3=CN=C(NC4=NC(N5C[C@@](F)(C)[C@H](O)CC5)=NC=C4)C=C13	17	10	0
CC(C)C1=NC=C(N2CC[C@H]2C)C3=CN=C(NC4=NC(N5C[C@@](F)(C)[C@H](O)CC5)=NC=C4)C=C13	14	9	0
CC(C)C1=NN=C(N2CC[C@H]2C)C3=CN=C(NC4=NC(N5C[C@@](F)(C)[C@H](O)CC5)=NC=C4)C=C13	13	12.7	0
CC(C)C1=CC=C(N2C[C@H](CS(C)(=O)=O)[C@H]2C)C3=CN=C(NC4=NC(N5C[C@@](F)(CC)[C@H](O)CC5)=NC=C4)C=C13	28	0.4	0
CC(C=C2)(C)OC1=C2C=C(C(/C=C/C3=CC=C(O)C=C3)=O)C(O)=C1	psorachromen	23600	0
CC1(C)CC[C@]2(C(=O)OCCCCO[N+](=O)[O-])CC[C@]3(C)C(=CC[C@@H]4[C@@]5(C)CC[C@H](O)[C@@](C)(CO)[C@@H]5CC[C@]43C)[C@@H]2C1	10	30	0
CC1(C)CC[C@]2(C(=O)OCCCCO[N+](=O)[O-])CC[C@]3(C)C(=CC[C@@H]4[C@@]5(C)CC[C@H](OC(=O)/C=C/c6ccc7c(c6)OCO7)C(C)(C)[C@@H]5CC[C@]43C)[C@@H]2C1	17	>20000	0
CC1(C)CC[C@]2(C(=O)OCCCCO[N+](=O)[O-])CC[C@]3(C)C(=CC[C@@H]4[C@@]5(C)CC[C@H](OC(=O)c6ccc([N+](=O)[O-])cc6)C(C)(C)[C@@H]5CC[C@]43C)[C@@H]2C1	15	>20000	0
CC1(C)CC[C@]2(C(=O)OCCCCO[N+](=O)[O-])CC[C@]3(C)C(=CC[C@@H]4[C@@]5(C)CC[C@H](OC(=O)c6ccccc6)C(C)(C)[C@@H]5CC[C@]43C)[C@@H]2C1	18	>20000	0
CC1(C)CC[C@]2(C(=O)OCCCCO[N+](=O)[O-])CC[C@]3(C)C(=CC[C@@H]4[C@@]5(C)CC[C@H](OCc6ccccc6)C(C)(C)[C@@H]5CC[C@]43C)[C@@H]2C1	19	>20000	0
CC1(C)CC[C@]2(C(=O)OCCO[N+](=O)[O-])CC[C@]3(C)C(=CC[C@@H]4[C@@]5(C)CC[C@H](O)C(C)(C)[C@@H]5CC[C@]43C)[C@@H]2C1	2	>20000	0
NC1=C2C(N(C(C)(C)C)C(C)=C2C3=C(C=CC=C4)C4=CN=C3)=NC=N1	3	53	0
ClC1=CC=C(N=C(N3CC(C=CC=C4)=C4C3)C=C2C)C2=C1	osimertinib	225	0
ClC1=CN=C(NC3=CC=C(N4CCC(N5CCN(C)CC5)CC4)C(C)=C3)N=C1NC2=CC=CC=C2P(C)(C)=O	18b	0.7	0
ClC4=CN=C(N=C4NC5=CC=CC=C5P(C)(C)=O)NC3=CN=C(C(C)=C3)N2CCC(CC2)N1CCN(CC1)C	18i	2.1	0
CN(CC4)CCN4C(C=C3)=C(C)C=C3NC1=NC=C2C(N([C@@H]6CC[C@@H](NC(C(C)(C)C)=O)CC6)C(N(C5=C(Cl)C=CC=C5)C2)=O)=N1	6l	7.9	0
CN(CC4)CCN4C(C=C3)=C(C)C=C3NC1=NC=C2C(N([C@@H]6CC[C@@H](NC(C(C)C)=O)CC6)C(N(C5=C(Cl)C=CC=C5)C2)=O)=N1	6k	6.7	0
CN(CC4)CCN4C(C=C3)=C(C)C=C3NC1=NC=C2C(N([C@@H]6CC[C@@H](NC(C7CCCC7)=O)CC6)C(N(C5=C(Cl)C=CC=C5)C2)=O)=N1	6m	15.8	0
CN(CC4)CCN4C(C=C3)=C(C)C=C3NC1=NC=C2C(N([C@@H]6CC[C@@H](NC(C7CCCCC7)=O)CC6)C(N(C5=C(Cl)C=CC=C5)C2)=O)=N1	6n	43.1	0
CN(CC4)CCN4C(C=C3)=C(C)C=C3NC1=NC=C2C(N([C@@H]6CC[C@@H](NC(C7=CC=CC=C7)=O)CC6)C(N(C5=C(Cl)C=CC=C5)C2)=O)=N1	6o	14.4	0
CN(CC4)CCN4C(C=C3)=C(C)C=C3NC1=NC=C2C(N([C@@H]6CC[C@@H](NC(C7=CC=NC=C7)=O)CC6)C(N(C5=C(Cl)C=CC=C5)C2)=O)=N1	6p	35.2	0
CC1=CN=C(NCCN3CCOCC3)N=C1NC2=C(P(C)(C)=O)C=CC=C2	3b	>10000	0
CN(CC4)CCN4C(C=C3)=C(C)C=C3NC1=NC=C2C(N([C@H]6CC[C@@H](NC(CC)=O)C6)C(N(C5=C(Cl)C=CC=C5)C2)=O)=N1	6a	45.1	0
CN(CC4)CCN4C(C=C3)=C(C)C=C3NC1=NC=C2C(N([C@@H]6CC[C@H](NC(CC)=O)CC6)C(N(C5=C(Cl)C=CC=C5)C2)=O)=N1	6i	3.1	0
O=C1N([C@H]2CC[C@H](NC(CC)=O)CC2)C3=NC(NC4=CC(C)=C(N5CCN(C)CC5)C=C4)=NC=C3C(C)=C1C6=C(Cl)C=CC=C6	8a	519.9	0
O=C1N([C@H]2CC[C@H](NC(CC)=O)CC2)C3=NC(NC4=CC(C)=C(N5CCN(C)CC5)C=C4)=NC=C3C=C1C6=C(Cl)C=CC=C6	8b	38.1	0
CN(CC4)CCN4C(C=C3)=C(C)C=C3NC1=NC=C2C(N([C@@H]6CC[C@@H](NC(CC)=O)CC6)C(N(C5=C(Cl)C=CC=C5)C2C)=O)=N1	6w	22.8	0
CN(CC4)CCN4C(C=C3)=CC(C)=C3NC1=NC=C2C(N([C@@H]6CC[C@@H](NC(CC)=O)CC6)C(N(C5=C(Cl)C=CC=C5)C2C)=O)=N1	6v	6.2	0
CN(CC4)CCN4C(C=C3)=C(C(F)(F)F)C=C3NC1=NC=C2C(N([C@@H]6CC[C@@H](NC(CC)=O)CC6)C(N(C5=C(Cl)C=CC=C5)C2)=O)=N1	6r	8.8	0
ClC(C=CC=C4)=C4N(C(N2[C@H]3CC[C@H](NC(CC)=O)CC3)=O)CC1=C2N=C(NC5=CC(C)=C(N6CCN(C)CC6)C=C5)N=C1	JND3229	5.8	0
CN(CC4)CCN4C(C=C3)=C(OC)C=C3NC1=NC=C2C(N([C@@H]6CC[C@@H](NC(CC)=O)CC6)C(N(C5=C(Cl)C=CC=C5)C2)=O)=N1	6s	13.2	0
CN(CC4)CCN4C(C=C3)=CC=C3NC1=NC=C2C(N([C@@H]6CC[C@@H](NC(CC)=O)CC6)C(N(C5=C(Cl)C=CC=C5)C2)=O)=N1	6t	18.3	0
CN(CC4)CCN4C(C=C3)=CC(C)=C3NC1=NC=C2C(N([C@@H]6CC[C@@H](NC(CC)=O)CC6)C(N(C5=C(Cl)C=CC=C5)C2)=O)=N1	6u	9.1	0
CN(CC4)CCN4C(C=C3)=C(C)C=C3NC1=NC=C2C(N(C6CN(C(CC)=O)C6)C(N(C5=C(Cl)C=CC=C5)C2)=O)=N1	6h	596	0
CN(CC4)CCN4C(C=C3)=C(C)C=C3NC1=NC=C2C(N([C@@H]6CCN(C(CC)=O)C6)C(N(C5=C(Cl)C=CC=C5)C2)=O)=N1	6f	>1000	0
CN(CC4)CCN4C(C=C3)=C(C)C=C3NC1=NC=C2C(N([C@H]6CCN(C(CC)=O)C6)C(N(C5=C(Cl)C=CC=C5)C2)=O)=N1	6g	>1000	0
CN(CC4)CCN4C(C=C3)=C(C)C=C3NC1=NC=C2C(N(C6CCN(C(CC)=O)CC6)C(N(C5=C(Cl)C=CC=C5)C2)=O)=N1	6c	66.7	0
O=C1N([C@@H]2CCCN(C(CC)=O)C2)C3=NC(NC4=CC(C)=C(N5CCN(C)CC5)C=C4)=NC=C3C(C)=C1C6=CC=C(Cl)C=C6	8i	>1000	0
O=C1N([C@@H]2CCCN(C(CC)=O)C2)C3=NC(NC4=CC(C)=C(N5CCN(C)CC5)C=C4)=NC=C3C(C)=C1C6=CC(Cl)=CC=C6	8h	>1000	0
O=C1N([C@@H]2CCCN(C(CC)=O)C2)C3=NC(NC4=CC(C)=C(N5CCN(C)CC5)C=C4)=NC=C3C(C)=C1C6=CC=CC=C6	8j	>1000	0
O=C1N([C@@H]2CCCN(C(CC)=O)C2)C3=NC(NC4=CC(C)=C(N5CCN(C)CC5)C=C4)=NC=C3C(C)=C1C6=C(C)C=CC=C6	8m-A	587.6	0
O=C1N([C@@H]2CCCN(C(CC)=O)C2)C3=NC(NC4=CC(C)=C(N5CCN(C)CC5)C=C4)=NC=C3C(C)=C1C6=C(F)C=CC=C6	8k	>1000	0
CN1CCN(C2=CC(C)=C(NC3=NC=C6C(N(C(N(C6C)C5=CC=CC(F)=C5Cl)=O)[C@H]4CN(C(CC)=O)CCC4)=N3)C=C2)CC1	38	27.5	0
CN(CC4)CCN4C(C=C3)=C(C)C=C3NC1=NC=C2C(N([C@@H]6CCCN(C(CC)=O)C6)C(N(C5=C(Cl)C=CC=C5)C2)=O)=N1	6d	>1000	0
O=C1N([C@H]2CCCN(C(CC)=O)C2)C3=NC(NC4=CC(C)=C(N5CCN(C)CC5)C=C4)=NC=C3C(C)=C1C6=C(Cl)C=CC=C6	8 e-B	>1000	0
CN(CC4)CCN4C(C=C3)=C(C)C=C3NC1=NC=C2C(N([C@H]6CCCN(C(CC)=O)C6)C(N(C5=C(Cl)C=CC=C5)C2)=O)=N1	6e	>1000	0
OCCC1=CC=CC2=C1NC=C2C3=NC(NC4=CC(NC(CC)=O)=C(F)C=C4OC)=NC=C3	12a	>1000	0
COC1=CC(F)=C(NC(CC)=O)C=C1NC2=NC=CC(C3=CN(CCCO)C4=C3C=C(F)C=C4)=N2	12f	332.2	0
COC1=CC(F)=C(NC(CC)=O)C=C1NC2=NC=CC(C3=CN(CCCO)C4=C3C=CC=C4)=N2	12c	422.3	0
COC1=CC(N(C)CCN(C)C)=C(NC(CC)=O)C=C1NC2=NC=CC(C3=CN(CCCO)C4=C3C=CC=C4)=N2	12d	638.4	0
COC1=CC(F)=C(NC(CC)=O)C=C1NC2=NC=CC(C3=CN(CCO)C4=C3C=CC=C4)=N2	12b	>1000	0
FC(C=C4)=CC=C4C2=C(NC(CCCO)=N2)C1=CC=NC(NC3=C(OC)C=CC(NC(CC)=O)=C3)=C1	26	7	0
CSC1=NC(C2=CC=C(F)C=C2)=C(C3=CC(NC4=C(OC)C=CC(NC(CC)=O)=C4)=NC=C3)N1	19b	167	0
FC1=CC=C(C2=C(C3=CC(NC4=CC=CC(NC(CC)=O)=C4)=NC=C3)NC(SC)=N2)C=C1	17b	223	0
CN(CC4)CCN4C(C=C3)=C(C)C=C3NC1=NC=C2C(N(CCNC(CC)=O)C(N(C5=C(Cl)C=CC=C5)C2)=O)=N1	6b	>1000	0
COC(C=C(N3CCC(N5CC(CC#N)C5)CC3)C(CC)=C2)=C2NC1=NC=C(Br)C(NC4=C(P(C)(C)=O)C(OCCO6)=C6C=C4)=N1	8s	0.41	0
COC(C=C(N3CCC(N5CC(COC)C5)CC3)C(CC)=C2)=C2NC1=NC=C(Br)C(NC4=C(P(C)(C)=O)C(OCCO6)=C6C=C4)=N1	8t	0.12	0
COC(C=C(N3CCC(N5CC(N(C)C)C5)CC3)C(CC)=C2)=C2NC1=NC=C(Br)C(NC4=C(P(C)(C)=O)C(OCCO6)=C6C=C4)=N1	8r	0.08	0
COC(C=C(N3CCC(N6CC(N(C)C)C6)CC3)C(CC)=C2)=C2NC1=NC=C(Br)C(NC4=C(P(C)(C)=O)C(OCO5)=C5C=C4)=N1	8e	0.15	0
COC(C=C(N3CCC(N5CC(N(C)C)C5)CC3)C(CC)=C2)=C2NC1=NC=C(Br)C(NC4=C(P(C)(C)=O)C(N=CC=N6)=C6C=C4)=N1	8f	0.08	0
COC(C=C(N3CCC(N5CCCN(C)CC5)CC3)C(CC)=C2)=C2NC1=NC=C(Br)C(NC4=C(P(C)(C)=O)C(N=CC=N6)=C6C=C4)=N1	8g	0.27	0
COC(C=C(N5CCC(N6CCN(CCS(=O)(C)=O)CC6)CC5)C(CC)=C4)=C4NC1=NC(NC2=CC=C3C(N=CC=N3)=C2P(C)(C)=O)=C(Br)C=N1	23	0.3	0
COC(C=C(N3CCC(N6CC(COC)C6)CC3)C(CC)=C2)=C2NC1=NC=C(Br)C(NC5=C(P(C)(C)=O)N4C(C=C5)=NC=N4)=N1	8c	0.84	0
COC(C=C(N3CCC(N6CCN(CC)CC6)CC3)C(CC)=C2)=C2NC1=NC=C(Br)C(NC5=C(P(C)(C)=O)C4=NC=NN4C=C5)=N1	8a	0.67	0
COC(C=C(N3CCC(N6CCOCC6)CC3)C(CC)=C2)=C2NC1=NC=C(Br)C(NC5=C(P(C)(C)=O)C4=NC=NN4C=C5)=N1	8b	0.93	0
CN(CC4)CCN4C(C=C3)=CC(C)=C3NC1=NC=C2C(N([C@@H]6CC[C@@H](NCCC)CC6)C(N(C5=C(Cl)C=CC=C5)C2C)=O)=N1	6x	139.7	0
COC(C=C(N3CCC(N5CC(N(C)CC)C5)CC3)C(C)=C2)=C2NC1=NC=C(Br)C(NC4=C(P(C)(C)=O)C(OCCO6)=C6C=C4)=N1	8l	0.28	0
COC(C=C(N3CCC(N5C[C@@H](OCC)CC5)CC3)C(C)=C2)=C2NC1=NC=C(Br)C(NC4=C(P(C)(C)=O)C(OCCO6)=C6C=C4)=N1	8p	0.41	0
COC(C=C(N3CCC(N5CC(OCC)C5)CC3)C(C)=C2)=C2NC1=NC=C(Br)C(NC4=C(P(C)(C)=O)C(OCCO6)=C6C=C4)=N1	8j	0.09	0
COC(C=C(N3CCC(N5CC(OCC)C5)CC3)C(C)=C2)=C2NC1=NC=C(Br)C(NC4=C(P(C)(C)=O)C(N=CC=N6)=C6C=C4)=N1	8i	0.43	0
COC(C=C(N3CCC(N6CC(OCC)C6)CC3)C(CC)=C2)=C2NC1=NC=C(Br)C(NC5=C(P(C)(C)=O)N4C(C=C5)=NC=N4)=N1	8d	0.67	0
CN(CC6)CCN6C(CC5)CCN5C(C=C4)=C(OC(C)C)C=C4NC1=NC=C(Cl)C(C2=CN(S(CC)(=O)=O)C3C2C=CC=C3)=N1	HCD3514	1	0
CN(C)C\C=C\C(=O)NC1=C(O[C@H]2CCOC2)C=C2N=CN=C(NC3=CC(Cl)=C(F)C=C3)C2=C1	afatinib	25	0
O=C(NCC1=CC=CC(C6=NC(C4=CC=C(F)C=C4)=C(N6)C2=CC=NC5=C2C=C(N5)C3=CC=CC=C3)=C1)/C=C/CN(C)C	19b	364	0
CN(C)C(CC6)CCN6C(C=N5)=CC=C5NC1=NC=C2C(C(N4CCC(CO)CC4)=NC(NC3=CC=C(F)C=C3)=N2)=C1	b30	7.2	0
CN(C)C(CC6)CCN6C(C=N5)=CC=C5NC1=NC=C2C(C(N4CCC(CO)CC4)=NC(NC3=CC=CC=C3)=N2)=C1	b29	82.9	0
CN(C)C(CC5)CCN5C(C=N4)=CC=C4NC1=NC=C2C(C(N3CCCC3)=NC(NC6=CC=CC=C6)=N2)=C1	b4	62.2	0
CN(C)C(CC5)CCN5C(C=N4)=CC=C4NC1=NC=C2C(C(N3CCCCC3)=NC(NC6=CC=CC=C6)=N2)=C1	b9	15	0
CN(C)C(CC6)CCN6C(C=N5)=CC=C5NC1=NC=C2C(C(N4CCOCC4)=NC(NC3=CC=C(F)C=C3)=N2)=C1	b14	28	0
CN(C)C(CC5)CCN5C(C=N4)=CC=C4NC1=NC=C2C(C(N3CCOCC3)=NC(NC6=CC=CC=C6)=N2)=C1	b11	54.1	0
CN(C)C(CC6)CCN6C(C=N5)=CC=C5NC1=NC=C2C(C(N4CCOCC4)=NC(NC3=CC=CN=C3)=N2)=C1	b16	53.6	0
CN(C)C(CC6)CCN6C(C=C3)=CC=C3NC1=NC=C2C(N(C5CCCC5)C(CNC4=CC=CC=C4)=C2)=N1	14ak	55	0
CN(C)C(CC6)CCN6C(C=C4)=CC=C4NC1=NC=C2C(N(C5CCOCC5)C(SC3=CC=CC=C3)=N2)=N1	C9	331	0
CN(CCN(C)C)C(C=C3)=CC=C3NC1=NC=C2C(N(C5CCCC5)C(CNC4=CC=CC=C4)=C2)=N1	14ai	17	0
CN(C)CCN(C)C2=NC(NC4=CC=C(F)C=C4)=NC1=CN=C(NC3=CC=C(N5CCC(N(C)C)CC5)C=N3)C=C12	b27	24.7	0
CN(CCOC1=CC=C(NC5=NC=C4N=C(N(C4=N5)C3CCOCC3)SC2=CC=C(F)C=C2)C=C1)C	C12	114	0
CN(C)CCOC5=CC=C(C=C5)NC2=NC=C1N=C(SC4=CC(F)=CC=C4)N(C3CCOCC3)C1=N2	C11	805	0
CN(C)CCOC(C=C4)=CC=C4NC1=NC=C2C(N(C5CCOCC5)C(SC3=CC=CC=C3)=N2)=N1	C7	556	0
CN(C)C(CC5)CCN5C(C=N4)=CC=C4NC1=NC=C2C(C(N(C)CCCO)=NC(NC3=CC=C(F)C=C3)=N2)=C1	b31	51.9	0
OCCN(C)C2=NC(NC4=CC=CC=C4)=NC1=CN=C(NC3=CC=C(N5CCC(N(C)C)CC5)C=N3)C=C12	b28	51.3	0
CN(CC5)CCN5C(C=N4)=CC=C4NC1=NC=C2C(C(N3CCCCC3)=NC(NC6=CC=CC=C6)=N2)=C1	b8	23	0
CN(CC5)CCN5C(C=N4)=CC=C4NC1=NC=C2C(C(N3CCOCC3)=NC(NC6=CC=CC=C6)=N2)=C1	b10	56.2	0
ClC1=CN=C(NC3=CC=C(N4CCN(C)CC4)C(Br)=C3)N=C1NC2=CC=CC=C2P(C)(C)=O	LS-106	3.1	0
CN(CC6)CCN6C(C=C3)=CC=C3NC1=NC=C2C(N(C5CCCC5)C(CNC4=CC=CC=C4)=C2)=N1	14aj	10	0
CN(CC4)CCN4C(C=C3)=CC=C3NC1=NC=C2C(N([C@H]6CN(C(CO)=O)CCC6)C(NC5=CC=C(F)C=C5)=N2)=N1	D12	41	0
CN(CC4)CCN4C(C=C3)=CC=C3NC1=NC=C2C(N([C@H]6CN(C(OC(C)(C)C)=O)CC6)C(NC5=CC=C(F)C=C5)=N2)=N1	B2	122	0
CN1CCN(C2=CC=C(NC3=NC=C5C(N(C(NC6=CC=C(F)C=C6)=N5)[C@H]4CN(CC4)S(C)(=O)=O)=N3)C=C2)CC1	12	22	0
CN1CCN(C2=CC=C(NC3=NC=C5C(N(C(NC6=CC=C(F)C=C6)=N5)[C@@H]4CN(C(CO)=O)CCC4)=N3)C=C2)CC1	13	41	0
CN(CC4)CCN4C(C=C3)=CC=C3NC1=NC=C2C(N([C@@H]6CN(S(C7CC7)(=O)=O)CC6)C(NC5=CC=C(F)C=C5)=N2)=N1	D11	22	0
CN(CC4)CCN4C(C=C3)=CC=C3NC1=NC=C2C(N([C@H]6CN(S(C7CC7)(=O)=O)CC6)C(NC5=CC=CC=C5)=N2)=N1	D4	40	0
CN1CCN(C2=CC=C(NC3=NC=C5C(N(C(NC6=CC=CC=C6)=N5)[C@H]4CN(CC4)S(C)(=O)=O)=N3)C=C2)CC1	11	18	0
CN1CCN(C2=CC=C(NC3=NC=C6C(N(C(NC7=CC=CC=C7)=N6)[C@@H]5CN(CC5)S(C4CC4)(=O)=O)=N3)C=C2)CC1	10	40	0
CN(CC6)CCN6C(C=C4)=CC=C4NC1=NC=C2C(N([C@H]5CC[C@@H](O)CC5)C(SC3=CC=CC=C3)=N2)=N1	C6	529	0
CN(CC6)CCN6C(C=C4)=CC=C4NC1=NC=C2C(N(C5CCOCC5)C(SC3=CC=CC=C3)=N2)=N1	C5	892	0
O=C3C1=C(NC2=CC=C(C=C2N3CC4=CC=CC=C4)F)C=CC(OC5=CC=C(N6CCN(C)CC6)C=C5)=C1	14c	13	0
ClC1=CN=C(NC3=CC(Cl)=C(N4CCC(N5CCN(C)CC5)CC4)C(Cl)=C3)N=C1NC2=CC=CC=C2P(C)(C)=O	18j	33.5	0
ClC1=CN=C(NC3=C(Cl)C=C(N4CCC(N5CCN(C)CC5)CC4)C(Cl)=C3)N=C1NC2=CC=CC=C2P(C)(C)=O	18k	0.7	0
BrC1=CN=C(NC3=CC=C(N4CCC(N5CCN(C)CC5)CC4)C(Cl)=C3)N=C1NC2=CC=CC=C2P(C)(C)=O	18g	3.3	0
ClC1=CC(NC3=NC=C(C(F)(F)F)C(NC5=CC=CC=C5P(C)(C)=O)=N3)=CC=C1N2CCC(N4CCN(C)CC4)CC2	18h	>1000	0
ClC1=CN=C(NC3=CC=C(N4CCC(N5CCN(C)CC5)CC4)C(C(F)(F)F)=C3)N=C1NC2=CC=CC=C2P(C)(C)=O	18d	3.5	0
ClC1=CN=C(NC3=CC=C(N4CCC(N5CCN(C)CC5)CC4)C(C(F)F)=C3)N=C1NC2=CC=CC=C2P(C)(C)=O	18e	23.1	0
ClC1=CN=C(NC3=CC=C(N4CCC(N5CCN(C)CC5)CC4)C(Cl)=C3)N=C1NC2=CC=CC=C2P(C)(C)=O	18f	0.6	0
ClC1=CN=C(NC3=CC=C(N4CCC(N5CCN(C)CC5)CC4)C(OC(F)(F)F)=C3)N=C1NC2=CC=CC=C2P(C)(C)=O	18c	12.9	0
CN7CCN(CC7)C(CC6)CCN6C(C=C3)=CC=C3NC1=NC=C2C(N(C5CCCC5)C(CNC4=CC=CC=C4)=C2)=N1	14al	94	0
CN(C)C(CC6)CCN6C(C=N5)=CC=C5NC1=NC=C2C(C(N4CCN(C)CC4)=NC(NC3=CC=C(F)C=C3)=N2)=C1	b26	34.8	0
CC(C)C1=CN=C(N2CC(C(NC)=O)C2)C3=CN=C(NC4=NC(N5C[C@@](F)(C)[C@H](O)CC5)=NC=C4)C=C13	22	1.1	0
O[C@@H]([C@@H](F)C1)CCN1C2=NC=CC(NC3=NC=C(C(NC)=O)C(NC(C)C)=C3)=N2	5	105	0
OC(CC1)CCN1C2=NC=CC(NC3=NC=C(C(NC)=O)C(NC(C)C)=C3)=N2	4	266	0
CN(CC4)CCN4C(C=C3)=CC=C3NC1=NC=C2C(N([C@H]6CN(CC(NC)=O)CC6)C(NC5=CC=C(F)C=C5)=N2)=N1	D6	561	0
CC(C)C1=CN=C(NC)C2=CN=C(NC3=NC(N4C[C@@](F)(C)[C@H](O)CC4)=NC=C3)C=C12	8	6.5	0
O[C@@H]([C@@H](F)C1)CCN1C2=NC=CC(NC3=NC=C4C(C(C(C)C)=CN=C4NC)=C3)=N2	6	46	0
CC(C)C1=NN=C(NC)C2=CN=C(NC3=NC(N4C[C@H](F)[C@H](O)CC4)=NC=C3)C=C12	7	298	0
CC(C)C1=CC=C(N2C[C@H](CS(C)(=O)=O)[C@H]2C)C3=CN=C(NC4=NC(N5CC(F)(F)[C@H](OC)[C@H](O)C5)=NC=C4)C=C13	31	0.7	0
CC(C)C1=CC=C(N2C[C@H](CS(C)(=O)=O)[C@H]2C)C3=CN=C(NC4=NC(N5C[C@H](F)[C@H](OC)CC5)=NC=C4)C=C13	30	0.5	0
COC(C=C(N(C)CCN(C)C)C(NC(C5=CN=CC=C5)=O)=C2)=C2NC1=NC=CC(C3=CN(C)C4=C3C=CC=C4)=N1	9e	>500	0
COC(C=C(N(C)CCN(C)C)C(NC(C5=CC(Cl)=NC=C5)=O)=C2)=C2NC1=NC=CC(C3=CN(C)C4=C3C=CC=C4)=N1	9b	420	0
COC(C=C(N(C)CCN(C)C)C(NC(C5=CC(Cl)=NC=C5)=O)=C2)=C2NC1=NC=CC(C3=CN(CCCO)C4=C3C=CC=C4)=N1	22a	137	0
COC(C=C(N(C)CCN(C)C)C(NC(C5=CC(O)=NC=C5)=O)=C2)=C2NC1=NC=CC(C3=CN(C)C4=C3C=CC=C4)=N1	9c	>500	0
COC(C=C(N(C)CCN(C)C)C(NC(C5=CC=NC=C5)=O)=C2)=C2NC1=NC=CC(C3=CN(C)C4=C3C=CC=C4)=N1	9a	>500	0
COC(C=C(N(C)CCN(C)C)C(NC(C5=C(OC)C=NC=C5)=O)=C2)=C2NC1=NC=CC(C3=CN(C)C4=C3C=CC=C4)=N1	9d	>500	0
COC(C=C(N(C)CCN(C)C)C(NC(C5=NC=NC=C5)=O)=C2)=C2NC1=NC6=C(C=CC=N6)C(C3=CN(C)C4=C3C=CC=C4)=N1	15b	>500	0
COC(C=C(N(C)CCN(C)C)C(NC(C5=NC=NC=C5)=O)=C2)=C2NC1=NC=CC(C3=CN(C)C4=C3C=CC=C4)=N1	9h	242	0
COC(C=C(N(C)CCN(C)C)C(NC(C5=NC=NC=C5)=O)=C2)=C2NC1=NC=CC(C3=CN(CCCO)C4=C3C=CC=C4)=N1	22c	161	0
COC(C=C(N(C)CCN(C)C)C(NC(C5=CN(C)C=N5)=O)=C2)=C2NC1=NC6=C(C=CC=N6)C(C3=CN(C)C4=C3C=CC=C4)=N1	15c	>500	0
COC(C=C(N(C)CCN(C)C)C(NC(C5=NC=CN=C5)=O)=C2)=C2NC1=NC=CC(C3=CN(C)C4=C3C=CC=C4)=N1	9g	>500	0
COC(C=C(N(C)CCN(C)C)C(NC(C5=NC=CC=N5)=O)=C2)=C2NC1=NC=CC(C3=CN(C)C4=C3C=CC=C4)=N1	9i	>500	0
COC(C=C(N(C)CCN(C)C)C(NC(C5=NC=CN5C)=O)=C2)=C2NC1=NC=CC(C3=CN(C)C4=C3C=CC=C4)=N1	9j	>500	0
COC1=CC(N(C)CCN(C)C)=CC=C1NC2=NC=CC(C3=CN(CCCO)C4=C3C=CC=C4)=N2	12e	218.3	0
COC(C=C(N3CCC(N5CC(N(C)C)C5)CC3)C(C)=C2)=C2NC1=NC=C(Br)C(NC4=C(P(C)(C)=O)C(OCCO6)=C6C=C4)=N1	8k	0.22	0
COC(C=C(N3CCC(N5CC(N(C)C)C5)CC3)C(C)=C2)=C2NC1=NC=C(Br)C(NC4=C(P(C)(C)=O)C(N=CC=N6)=C6C=C4)=N1	8h	0.09	0
COC(C=C(N3CCC(N5C[C@H](N(C)C)CC5)CC3)C(C)=C2)=C2NC1=NC=C(Br)C(NC4=C(P(C)(C)=O)C(OCCO6)=C6C=C4)=N1	8q	0.15	0
COC(C=C(N3CCC(N5CCCN(C)CC5)CC3)C(C)=C2)=C2NC1=NC=C(Br)C(NC4=C(P(C)(C)=O)C(OCCO6)=C6C=C4)=N1	8n	0.1	0
COC(C=C(N3CCC(N5CCCOCC5)CC3)C(C)=C2)=C2NC1=NC=C(Br)C(NC4=C(P(C)(C)=O)C(OCCO6)=C6C=C4)=N1	8o	0.19	0
CC1=C(N5CCC(N6CCN(C)CC6)CC5)C=C(OC)C(NC2=NC=C(Br)C(NC(C=C4)=C(P(C)(C)=O)C3=C4N=CC=N3)=N2)=C1	27	0.218	0
COC1=CC(=CC=C1NC1=NC=C(Cl)C(NC2=CC=CC=C2P(C)(C)=O)=N1)N1CCC(CC1)N1CCN(C)CC1	Brigatinib	3	0
BrC1=CN=C(NC3=C(OC)C=C(N4CCC(N5CCOCC5)CC4)C(C)=C3)N=C1NC2=C(P(C)(C)=O)C=CC=C2	7a	9.9	0
CC1=CN=C(NC3=C(OC)C=C(N4CCC(N5CCOCC5)CC4)C(C)=C3)N=C1NC2=C(P(C)(C)=O)C=CC=C2	7b	12.11	0
BrC1=CN=C(NC3=C(OC)C=C(N4CCC(N5CCOCC5)CC4)C=C3)N=C1NC2=C(P(C)(C)=O)C=CC=C2	7c	23.53	0
CC1=CN=C(NC3=C(OC)C=C(N4CCC(N5CCOCC5)CC4)C=C3)N=C1NC2=C(P(C)(C)=O)C=CC=C2	7d	122	0
ClC1=CN=C(NC3=C(OC)C=C(N4CCN(C(C)=O)CC4)C=C3)N=C1NC2=CC=C(NCC5=CC=C(S(=O)(F)=O)C=C5)C=C2	11	110	0
ClC1=CN=C(NC3=C(OC)C=C(N5CCN(C(C)=O)CC5)C=C3)N=C1NC2=CC(C(OC4=CC=C(F)C=C4)=O)=CC=C2	8	>10000	0
ClC1=CN=C(NC3=C(OC)C=C(N5CCN(C(C)=O)CC5)C=C3)N=C1NC2=CC(NC(C4=CC=CC(S(=O)(F)=O)=C4)=O)=CC=C2	10	476	0
ClC1=CN=C(NC3=C(OC)C=C(N4CCN(C(C)=O)CC4)C=C3)N=C1NC2=CC(NC(CCl)=O)=CC=C2	6	946	0
ClC1=CN=C(NC3=C(OC)C=C(N4CCN(C(C)=O)CC4)C=C3)N=C1NC2=CC(NC(C)=O)=CC=C2	12	1105	0
ClC1=CN=C(NC3=C(OC)C=C(N4CCN(C(C)=O)CC4)C=C3)N=C1NC2=CC(NCCS(=O)(F)=O)=CC=C2	9	458	0
ClC1=CN=C(NC3=CC=C(N4CCC(N5CCN(C)CC5)CC4)C(OC)=C3)N=C1NC2=CC=CC=C2P(C)(C)=O	18a	2.4	0
COC1=C(OCCCN2CCOCC2)C=C2C(NC3=CC(Cl)=C(F)C=C3)=NC=NC2=C1	gefitinib	3170	0
COC(C=C(N(C)CCN(C)C)C(NC(C5=NC=C(OC)C=C5)=O)=C2)=C2NC1=NC=CC(C3=CN(C)C4=C3C=CC=C4)=N1	9f	>500	0
CC(C)C1=CN=C(N2CC(OC)C2)C3=CN=C(NC4=NC(N5C[C@@](F)(C)[C@H](O)CC5)=NC=C4)C=C13	19	7.2	0
CC(C)C1=CN=C(N2CC(COC)C2)C3=CN=C(NC4=NC(N5C[C@@](F)(C)[C@H](O)CC5)=NC=C4)C=C13	20	25	0
BrC1=CN=C(NCCN3CCOCC3)N=C1NC2=C(P(C)(C)=O)C=CC=C2	3a	>10000	0
CS(=O)(=O)CCNCC1=CC=C(O1)C1=CC2=C(C=C1)N=CN=C2NC1=CC(Cl)=C(OCC2=CC(F)=CC=C2)C=C1	Lapatinib	>5000	0
CSC1=NC(C2=CC=C(F)C=C2)=C(C3=CC=NC(NC4=CC=CC=C4)=C3)N1	24	>149	0
FC(C=C4)=CC=C4C(N=C6C3=CC=CC=C3)=C(N6)C1=CC=NC5=C1C=C(N5)C2=CC=CC=C2	11i	1430	0
OC(C=CC(C#N)=C3)=C3C1=NC2=C(C=CC=C2)C(NCC4=CN=CC=N4)=N1	5	38.7	0
O=C2C1=CC(OC3=CC=C(N)C=C3)=CC=C1OC(C4=CC=CC(OC5=CC=CC=C5)=C4)C2	5	49000	0
FC(C=C5)=CC=C5C3=C(NC(C6=CC(CN)=CC=C6)=N3)C1=CC=NC2=C1C=C(C4=CC=CC=C4)N2	1b	336	0
O=C(CC2=CC(O)=C(O)C(O)=C2)NC1=CC=CC=C1	10a	<3700	0
O=C(CC2=CC(O)=C(O)C(O)=C2)NC1=NC=CS1	10b	<3700	0
O=C(C2=CC(O)=C(O)C(O)=C2)NC1=CC=CC=C1	9a	<1240	0
O=C(C2=CC(O)=C(O)C(O)=C2)NC1=NC=CS1	9b	847	0
O=C3C1=C(NC2=CC=C(C=C2N3CC4=CC=CC=C4)F)C=CC(C5=CC=C(N6CCNCC6)C=C5)=C1	14a	19	0
O=C3C1=C(NC2=CC=C(C=C2N3CC4=CC=CC=C4)F)C=CC(OC5=CC=C(N6CCNCC6)C=C5)=C1	14b	23	0
O=C2C1=CC=C(OC5=CC=C([N+]([O-])=O)C=C5)C=C1OC(C3=CC=CC(OC4=CC=CC=C4)=C3)C2	4b	>150000	0
O=C2C1=CC(OC3=CC=C([N+]([O-])=O)C=C3)=CC=C1OC(C4=CC=CC(OC5=CC=CC=C5)=C4)C2	4	16000	0
O=C2C1=C(OC3=CC=C([N+]([O-])=O)C=C3)C=CC=C1OC(C4=CC=CC(OC5=CC=CC=C5)=C4)C2	4c	73000	0
O=C2C1=CC(OC3=CC=C([N+]([O-])=O)C=C3)=CC=C1OC(C4=CC=CC=C4)C2	4a	41000	0
FC(C=C1)=CC=C1C2=C(C3=CC=NC4=C3C=C(C5=CC=CC=C5)N4)NC(C6=CC=CC(O)=C6)=N2	11c	782	0
FC1=CC=C(C5=C(NC(C6=CC=C(CCO)C=C6)=N5)C2=CC=NC4=C2C=C(N4)C3=CC=CC=C3)C=C1	22	7.64	0
FC(C=C5)=CC=C5C4=C(NC(CCO)=N4)C1=CC=NC2=C1C=C(C3=CC=CC=C3)N2	31	7.64	0
FC(C=C5)=CC=C5C4=C(NC(CCCO)=N4)C1=CC=NC2=C1C=C(C3=CC=CC=C3)N2	32	21.1	0
FC(C=C1)=CC=C1C2=C(C3=CC=NC4=C3C=CN4)NC(CCCO)=N2	11f	943	0
FC1=CC=C(C5=C(NC(C6=CC=C(CCCCO)C=C6)=N5)C2=CC=NC4=C2C=C(N4)C3=CC=CC=C3)C=C1	23	8.83	0
FC(C=C1)=CC=C1C2=C(C3=CC=NC4=C3C=C(C5=CC=CC=C5)N4)NC(CCCCO)=N2	33	8.8	0
C12=CC=CC=C1C(C3=CC=CC=C3)=CC(N4CC(C=CC=C5)=C5C4)=N2	4ad	124	1
FC(F)(F)COC1=CC(N4CCN(C)CC4)=CC3=C1C2=CN=C(NC5=NC(C6=CN(S(C7CC7)(=O)=O)N=C6)=NC=C5)C=C2N3C(C)C	CH7233163	0.25	1
CC2=CC(C3=CC=C(OC(C4=CC=C(C(F)(F)F)C=C4)=O)C=C3)=NC1=CC=C(Cl)C=C12	5h	134	1
CC2=CC(C3=CC=C(OC(C4=CC=C(CCl)C=C4)=O)C=C3)=NC1=CC=C(Cl)C=C12	5l	139	1
CC2=CC(N3CCN(C(C5=CC=CC=C5)C4=CC=CC=C4)CC3)=NC1=CC=C(Cl)C=C12	5ad	136	1
O=C(NC(C4=CC=CC(Cl)=C4)C3=CC=CC=C3)C2COC1=CC=CC=C1C2=O	4i	132	1
O=C(NC(C4=CC=CC(I)=C4)C3=CC=CC=C3)C2COC1=CC=CC=C1C2=O	4l	146	1
O=C(C(C=CC=C3)=C3C2)N2C(C(NC4=NC=CS4)=O)C1=C(O)C=CC(F)=C1	EAI-045	43	1
O=C(C(N3C(C(C=CC=C4)=C4C3)=O)C2=CC=CC=C2)NC1=NC=CS1	EAI001	600	1
O=C(C5=CC=C(C(F)(F)F)C=C5)OC(C=C4)=CC=C4C2=NC1=CC=CC=C1C(C3=CC=CC=C3)=C2	5f	115	1
O=C(C5=CC=C(CCl)C=C5)OC(C=C4)=CC=C4C2=NC1=CC=CC=C1C(C3=CC=CC=C3)=C2	5j	113	1
O=C(C5=CC=CC(C(F)(F)F)=C5)OC(C=C4)=CC=C4C2=NC1=CC=CC=C1C(C3=CC=CC=C3)=C2	5b	119	1
O=C(C(C=CC=C3)=C3C2)N2C(C(NC4=CC=CC=C45)=NC5=O)C1=CC(F)=CC=C1O	TREA-0236	5300	1
O=C2C4=C(C=CC=C4)NC1=CC=C(F)C=C1N2CC3=CC=CC=C3	DDC4002	59	1
O=C1C2C(C=CC=C2)NC(C(N4CC(C=CC=C5)=C5C4=O)C3=CC(F)=CC=C3O)=N1	7	5.3	1
CSC1=NC(C3=CC(NC(C5=C(CN6C(C(C=CC=C7)=C7C6=O)=O)C(O)=CC=C5F)=O)=CC=C3)=C(C2=CC=NC(NC4=C(OC)C=CC(NC(C=C)=O)=C4)=C2)N1	37	4.9	0+1
COC1=C(OCC2CCN(C)CC2)C=C2N=CN=C(NC3=C(F)C=C(Br)C=C3)C2=C1	vandetinib	369.2	0+1
FC1=CC(NC(C(N6C(C(C=CC=C7)=C7C6)=O)C5=C(F)C=CC(F)=C5)=O)=CC=C1NC2=NC=NC3=C2C=C(OC)C(OCC4CCN(C)CC4)=C3	32	2.2	0+1
CC(NC1=CC(C2=C(C3=CC(NC(C4=C(CN5C(C(C=CC=C6)=C6C5=O)=O)C(O)=CC=C4F)=O)=CC=C3)N=C(SC)N2)=CC=N1)=O	36	32	0+1
O=C(C2=C(CN3C(C(C=CC=C4)=C4C3)=O)C(O)=CC=C2F)NC1=CC(C5=C(C6=CC=NC(NC(C)=O)=C6)NC(SC)=N5)=CC=C1	2b	>1000	0+1
O=C(C2=CC(O)=CC=C2F)NC1=CC(C3=C(C4=CC=NC(NC(C)=O)=C4)NC(SC)=N3)=CC=C1	2a	8	0+1
FC1=CC=C(NC(C(C7=CC=CC=C7)N5CC(C=CC=C6)=C6C5=O)=O)C=C1NC2=NC=NC3=C2C=C(OC)C(OCC4CCN(C)CC4)=C3	25b	37.1	0+1
FC1=CC=C(NC(C5=CC=CC=C5)=O)C=C1NC2=NC=NC3=C2C=C(OC)C(OCC4CCN(C)CC4)=C3	18b	>10000	0+1
FC1=CC=C(NC(CC5CC(C=CC=C6)=C6C5)=O)C=C1NC2=NC=NC3=C2C=C(OC)C(OCC4CCN(C)CC4)=C3	18f	>10000	0+1
FC1=CC=C(NC(CC5=CC=CC=C5)=O)C=C1NC2=NC=NC3=C2C=C(OC)C(OCC4CCN(C)CC4)=C3	18d	>10000	0+1
FC1=CC(NC([C@@H](C7=CC=CC=C7)N5CC(C=CC=C6)=C6C5=O)=O)=CC=C1NC2=NC=NC3=C2C=C(OC)C(OCC4CCN(C)CC4)=C3	25d	19.2	0+1
FC1=CC(NC([C@H](C7=CC=CC=C7)N5CC(C=CC=C6)=C6C5=O)=O)=CC=C1NC2=NC=NC3=C2C=C(OC)C(OCC4CCN(C)CC4)=C3	25c	7.9	0+1
FC1=CC(NC(C(C)C5=CC=CC=C5)=O)=CC=C1NC2=NC=NC3=C2C=C(OC)C(OCC4CCN(C)CC4)=C3	18g	4808.5	0+1
FC1=CC(NC(C(C7=CC=C(F)C=C7)N5CC(C=CC=C6)=C6C5=O)=O)=CC=C1NC2=NC=NC3=C2C=C(OC)C(OCC4CCN(C)CC4)=C3	25f	43	0+1
FC1=CC(NC(C(C7=CC(F)=CC=C7)N5CC(C=CC=C6)=C6C5=O)=O)=CC=C1NC2=NC=NC3=C2C=C(OC)C(OCC4CCN(C)CC4)=C3	25e	13.4	0+1
FC1=CC(NC(C(C(C)C)C5=CC=CC=C5)=O)=CC=C1NC2=NC=NC3=C2C=C(OC)C(OCC4CCN(C)CC4)=C3	18h	3186	0+1
FC1=CC(NC(C(C6=CC=CC=C6)C5=CC=CC=C5)=O)=CC=C1NC2=NC=NC3=C2C=C(OC)C(OCC4CCN(C)CC4)=C3	18i	1295.9	0+1
FC1=CC(NC(C(C7=CC=CC=C7)N5CC(C=CC=C6)=C6C5=O)=O)=CC=C1NC2=NC=NC3=C2C=C(OC)C(OCC4CCN(C)CC4)=C3	25a	9.3	0+1
FC1=CC(NC(C(C7CCCCC7)N5CC(C=CC=C6)=C6C5=O)=O)=CC=C1NC2=NC=NC3=C2C=C(OC)C(OCC4CCN(C)CC4)=C3	25h	361.3	0+1
FC1=CC(NC(C5=CC=CC=C5)=O)=CC=C1NC2=NC=NC3=C2C=C(OC)C(OCC4CCN(C)CC4)=C3	18a	>10000	0+1
FC1=CC(NC(CC5CC(C=CC=C6)=C6C5)=O)=CC=C1NC2=NC=NC3=C2C=C(OC)C(OCC4CCN(C)CC4)=C3	18e	>10000	0+1
FC1=CC(NC(CC5=CC=CC=C5)=O)=CC=C1NC2=NC=NC3=C2C=C(OC)C(OCC4CCN(C)CC4)=C3	18c	>10000	0+1
FC1=CC(NC(C(C6=CC=CC=C6)N4CC(C=CC=C5)=C5C4=O)=O)=CC=C1NC2=NC(N)=NC3=C2C=C(OC)C(OC)=C3	25j	>10000	0+1
FC1=CC(NC(C(C6=CC=CC=C6)N4CC(C=CC=C5)=C5C4=O)=O)=CC=C1NC2=NC=NC3=C2C=C(OC)C(OC)=C3	25i	36.7	0+1
FC1=CC(NC(C(C7=CC=CC=C7)N5CC(C=CC=C6)=C6C5=O)=O)=CC=C1NC2=NC=NC3=C2C=C(OCC4CCN(C)CC4)C(OC)=C3	23m	18	0+1
FC1=CC(NC(C(C7=CC=CC=C7)N5CC(C=CC=C6)=C6C5=O)=O)=CC=C1NC2=NC=NC3=C2C=C(OCCCN4CCOCC4)C(OC)=C3	25k	97.5	0+1
FC1=CC(NC(C(C7=CC=CC=C7)N5CC(C=CC=C6)=C6C5=O)=O)=CC=C1NC2=NC=NC3=C2C=C(OCN4CCN(C)CC4)C(OC)=C3	25n	19.1	0+1
FC1=CC(NC(C(C7=CC=CC=C7)N5CC(C=CC=C6)=C6C5=O)=O)=CC=C1NC2=NC=NC3=C2C=C(OCN4CCOCC4)C(OC)=C3	25o	174.3	0+1
FC1=CC(NC(C(C6=CC=CC=C6)N4CC(C=CC=C5)=C5C4=O)=O)=CC=C1NC2=NC=NC3=C2C=C(OCCOC)C(OCCOC)=C3	25l	21.1	0+1

### Sheet: References
1	Ahmad, I., Shaikh, M., Surana, S., Ghosh, A. & Patel, H. p38alpha MAP kinase inhibitors to overcome EGFR tertiary C797S point mutation associated with osimertinib in non-small cell lung cancer (NSCLC): emergence of fourth-generation EGFR inhibitor. J Biomol Struct Dyn 40, 3046-3059, doi:10.1080/07391102.2020.1844801 (2022).
2	Akher, F. B., Farrokhzadeh, A., Ravenscroft, N. & Kuttel, M. M. Mechanistic Study of Potent Fluorinated EGFR Kinase Inhibitors with a Quinazoline Scaffold against L858R/T790M/C797S Resistance Mutation: Unveiling the Fluorine Substituent Cooperativity Effect on the Inhibitory Activity. J Phys Chem B 124, 5813-5824, doi:10.1021/acs.jpcb.0c03440 (2020).
3	Akher, F. B., Farrokhzadeh, A. & Soliman, M. E. S. Noteworthy effect of slight variation in aliphatic chain length of trisubstituted imidazole inhibitors against epidermal growth factor receptor L858R/T790M/C797S mutant in cancer therapy. Chem Biol Drug Des 93, 798-810, doi:10.1111/cbdd.13467 (2019).
4	Atal, S., Asokan, P. & Jhaj, R. Recent advances in targeted small-molecule inhibitor therapy for non-small-cell lung cancer-An update. J Clin Pharm Ther 45, 580-584, doi:10.1111/jcpt.13121 (2020).
5	Avizienyte, E., Ward, R. A. & Garner, A. P. Comparison of the EGFR resistance mutation profiles generated by EGFR-targeted tyrosine kinase inhibitors and the impact of drug combinations. Biochem J 415, 197-206, doi:10.1042/BJ20080728 (2008).
6	Bhatia, P. et al. Novel quinazoline-based EGFR kinase inhibitors: A review focussing on SAR and molecular docking studies (2015-2019). Eur J Med Chem 204, 112640, doi:10.1016/j.ejmech.2020.112640 (2020).
7	Cabanero, M. et al. Management of EGFR-mutated non-small-cell lung cancer: practical implications from a clinical and pathology perspective. Curr Oncol 24, 111-119, doi:10.3747/co.24.3524 (2017).
8	Carlino, L. et al. Structure-Activity Relationships of Hexahydrocyclopenta[c]quinoline Derivatives as Allosteric Inhibitors of CDK2 and EGFR. ChemMedChem 13, 2627-2634, doi:10.1002/cmdc.201800687 (2018).
9	Chen, L., Fu, W., Zheng, L., Liu, Z. & Liang, G. Recent Progress of Small-Molecule Epidermal Growth Factor Receptor (EGFR) Inhibitors against C797S Resistance in Non-Small-Cell Lung Cancer. J Med Chem 61, 4290-4300, doi:10.1021/acs.jmedchem.7b01310 (2018).
10	Chen, Z. et al. Discovery of an Oleanolic Acid/Hederagenin-Nitric Oxide Donor Hybrid as an EGFR Tyrosine Kinase Inhibitor for Non-Small-Cell Lung Cancer. J Nat Prod 82, 3065-3073, doi:10.1021/acs.jnatprod.9b00659 (2019).
11	Choe, H. et al. Structure–Activity Relationship Study of 2,4‐Dianilinopyrimidine Containing Methanesulfonamide (TRE‐069) as Potent and Selective Epidermal Growth Factor Receptor T790M/C797S Mutant Inhibitor for Anticancer Treatment. Bulletin of the Korean Chemical Society 38, 1353-1357, doi:10.1002/bkcs.11287 (2017).
12	De Clercq, D. J. H. et al. Discovery and Optimization of Dibenzodiazepinones as Allosteric Mutant-Selective EGFR Inhibitors. ACS Med Chem Lett 10, 1549-1553, doi:10.1021/acsmedchemlett.9b00381 (2019).
13	Dong, Q. et al. PCC0208027, a novel tyrosine kinase inhibitor, inhibits tumor growth of NSCLC by targeting EGFR and HER2 aberrations. Sci Rep 9, 5692, doi:10.1038/s41598-019-42245-3 (2019).
14	Dono, M. et al. Tag-based next generation sequencing: a feasible and reliable assay for EGFR T790M mutation detection in circulating tumor DNA of non small cell lung cancer patients. Mol Med 25, 15, doi:10.1186/s10020-019-0082-5 (2019).
15	E, J. et al. How Different Substitution Positions of F, Cl Atoms in Benzene Ring of 5-Methylpyrimidine Pyridine Derivatives Affect the Inhibition Ability of EGFR(L858R/T790M/C797S) Inhibitors: A Molecular Dynamics Simulation Study. Molecules 25, doi:10.3390/molecules25040895 (2020).
16	Ercan, D. et al. EGFR Mutations and Resistance to Irreversible Pyrimidine-Based EGFR Inhibitors. Clin Cancer Res 21, 3913-3923, doi:10.1158/1078-0432.CCR-14-2789 (2015).
17	Fulton, M. D. et al. Conformationally constrained peptides target the allosteric kinase dimer interface and inhibit EGFR activation. Bioorg Med Chem 26, 1167-1173, doi:10.1016/j.bmc.2017.08.051 (2018).
18	Grabe, T., Lategahn, J. & Rauh, D. C797S Resistance: The Undruggable EGFR Mutation in Non-Small Cell Lung Cancer? ACS Med Chem Lett 9, 779-782, doi:10.1021/acsmedchemlett.8b00314 (2018).
19	Gunther, M., Juchum, M., Kelter, G., Fiebig, H. & Laufer, S. Lung Cancer: EGFR Inhibitors with Low Nanomolar Activity against a Therapy-Resistant L858R/T790M/C797S Mutant. Angew Chem Int Ed Engl 55, 10890-10894, doi:10.1002/anie.201603736 (2016).
20	Gunther, M. et al. Trisubstituted Pyridinylimidazoles as Potent Inhibitors of the Clinically Resistant L858R/T790M/C797S EGFR Mutant: Targeting of Both Hydrophobic Regions and the Phosphate Binding Site. J Med Chem 60, 5613-5637, doi:10.1021/acs.jmedchem.7b00316 (2017).
21	He, J. et al. The new opportunities in medicinal chemistry of fourth-generation EGFR inhibitors to overcome C797S mutation. European Journal of Medicinal Chemistry 210, doi:10.1016/j.ejmech.2020.112995 (2021).
22	Hei, Y. Y. et al. Synthesis and evaluation of 2,9-disubstituted 8-phenylthio/phenylsulfinyl-9H-purine as new EGFR inhibitors. Bioorg Med Chem 26, 2173-2185, doi:10.1016/j.bmc.2018.03.025 (2018).
23	Heppner, D. E., Gunther, M., Wittlinger, F., Laufer, S. A. & Eck, M. J. Structural Basis for EGFR Mutant Inhibition by Trisubstituted Imidazole Inhibitors. J Med Chem 63, 4293-4305, doi:10.1021/acs.jmedchem.0c00200 (2020).
24	Hirano, T. et al. Pharmacological and Structural Characterizations of Naquotinib, a Novel Third-Generation EGFR Tyrosine Kinase Inhibitor, in EGFR-Mutated Non-Small Cell Lung Cancer. Mol Cancer Ther 17, 740-750, doi:10.1158/1535-7163.MCT-17-1033 (2018).
25	Hu, X. et al. 2-Oxo-3,4-dihydropyrimido[4,5-d] pyrimidines as new reversible inhibitors of EGFR C797S (Cys797 to Ser797) mutant. Chinese Chemical Letters 31, 1281-1287, doi:10.1016/j.cclet.2019.09.044 (2020).
26	Jang, J. et al. Mutant-Selective Allosteric EGFR Degraders are Effective Against a Broad Range of Drug-Resistant Mutations. Angew Chem Int Ed Engl 59, 14481-14489, doi:10.1002/anie.202003500 (2020).
27	Jia, Y. et al. Overcoming EGFR(T790M) and EGFR(C797S) resistance with mutant-selective allosteric inhibitors. Nature 534, 129-132, doi:10.1038/nature17960 (2016).
28	Juchum, M. et al. Trisubstituted Imidazoles with a Rigidized Hinge Binding Motif Act As Single Digit nM Inhibitors of Clinically Relevant EGFR L858R/T790M and L858R/T790M/C797S Mutants: An Example of Target Hopping. J Med Chem 60, 4636-4656, doi:10.1021/acs.jmedchem.7b00178 (2017).
29	Kannan, S., Venkatachalam, G., Lim, H. H., Surana, U. & Verma, C. Conformational landscape of the epidermal growth factor receptor kinase reveals a mutant specific allosteric pocket. Chem Sci 9, 5212-5222, doi:10.1039/c8sc01262h (2018).
30	Karnik, K. S. et al. Development of triple mutant T790M/C797S allosteric EGFR inhibitors: a computational approach. J Biomol Struct Dyn 39, 5376-5398, doi:10.1080/07391102.2020.1786460 (2021).
31	Karnik, K. S. et al. Computational and Synthetic approach with Biological Evaluation of Substituted Quinoline derivatives as small molecule L858R/T790M/C797S triple mutant EGFR inhibitors targeting resistance in Non-Small Cell Lung Cancer (NSCLC). Bioorg Chem 107, 104612, doi:10.1016/j.bioorg.2020.104612 (2021).
32	Kashima, K. et al. CH7233163 Overcomes Osimertinib-Resistant EGFR-Del19/T790M/C797S Mutation. Mol Cancer Ther 19, 2288-2297, doi:10.1158/1535-7163.MCT-20-0229 (2020).
33	Lategahn, J. et al. Inhibition of osimertinib-resistant epidermal growth factor receptor EGFR-T790M/C797S. Chem Sci 10, 10789-10801, doi:10.1039/c9sc03445e (2019).
34	Lavoie, H., Li, J. J., Thevakumaran, N., Therrien, M. & Sicheri, F. Dimerization-induced allostery in protein kinase regulation. Trends Biochem Sci 39, 475-486, doi:10.1016/j.tibs.2014.08.004 (2014).
35	Lee, S. et al. Allosteric Inhibitor TREA‐0236 Containing Non‐hydrolysable Quinazoline‐4‐one for EGFR T790M/C797S Mutants Inhibition. Bulletin of the Korean Chemical Society 39, 895-898, doi:10.1002/bkcs.11491 (2018).
36	Lei, H. et al. Discovery of novel 9-heterocyclyl substituted 9H-purines as L858R/T790M/C797S mutant EGFR tyrosine kinase inhibitors. Eur J Med Chem 186, 111888, doi:10.1016/j.ejmech.2019.111888 (2020).
37	Li, M. & Guo, J. Deciphering the T790M/L858R-Selective Inhibition Mechanism of an Allosteric Inhibitor of EGFR: Insights from Molecular Simulations. ACS Chem Neurosci 12, 462-472, doi:10.1021/acschemneuro.0c00633 (2021).
38	Li, Q. et al. Discovery of Potent and Noncovalent Reversible EGFR Kinase Inhibitors of EGFR(L858R/T790M/C797S). ACS Med Chem Lett 10, 869-873, doi:10.1021/acsmedchemlett.8b00564 (2019).
39	Liu, Q. et al. Rational design of EGFR dimerization-disrupting peptides: A new strategy to combat drug resistance in targeted lung cancer therapy. Biochimie 176, 128-137, doi:10.1016/j.biochi.2020.07.010 (2020).
40	Lowder, M. A., Doerner, A. E. & Schepartz, A. Structural Differences between Wild-Type and Double Mutant EGFR Modulated by Third-Generation Kinase Inhibitors. J Am Chem Soc 137, 6456-6459, doi:10.1021/jacs.5b02326 (2015).
41	Lu, X., Smaill, J. B. & Ding, K. Medicinal Chemistry Strategies for the Development of Kinase Inhibitors Targeting Point Mutations. J Med Chem 63, 10726-10741, doi:10.1021/acs.jmedchem.0c00507 (2020).
42	Lu, X. et al. Targeting EGFR(L858R/T790M) and EGFR(L858R/T790M/C797S) resistance mutations in NSCLC: Current developments in medicinal chemistry. Med Res Rev 38, 1550-1581, doi:10.1002/med.21488 (2018).
43	Maity, S., Pai, K. S. R. & Nayak, Y. Advances in targeting EGFR allosteric site as anti-NSCLC therapy to overcome the drug resistance. Pharmacol Rep 72, 799-813, doi:10.1007/s43440-020-00131-0 (2020).
44	Niggenaber, J. et al. Complex Crystal Structures of EGFR with Third-Generation Kinase Inhibitors and Simultaneously Bound Allosteric Ligands. ACS Med Chem Lett 11, 2484-2490, doi:10.1021/acsmedchemlett.0c00472 (2020).
45	Oscorbin, I. P., Shadrina, A. S., Kozlov, V. V., Voitsitsky, V. E. & Filipenko, M. L. Absence of EGFR C797S Mutation in Tyrosine Kinase Inhibitor-Naive Non-Small Cell Lung Cancer Tissues. Pathol Oncol Res 26, 1229-1234, doi:10.1007/s12253-019-00683-4 (2020).
46	Patel, H., Pawara, R., Ansari, A. & Surana, S. Recent updates on third generation EGFR inhibitors and emergence of fourth generation EGFR inhibitors to combat C797S resistance. Eur J Med Chem 142, 32-47, doi:10.1016/j.ejmech.2017.05.027 (2017).
47	Patel, H., Pawara, R. & Surana, S. In-silico evidences for binding of Glucokinase activators to EGFR C797S to overcome EGFR resistance obstacle with mutant-selective allosteric inhibition. Computational Biology and Chemistry 74, 167-189, doi:10.1016/j.compbiolchem.2018.03.026 (2018).
48	Patel, H. M., Ahmad, I., Pawara, R., Shaikh, M. & Surana, S. In silico search of triple mutant T790M/C797S allosteric inhibitors to conquer acquired resistance problem in non-small cell lung cancer (NSCLC): a combined approach of structure-based virtual screening and molecular dynamics simulation. J Biomol Struct Dyn 39, 1491-1505, doi:10.1080/07391102.2020.1734092 (2021).
49	Patel, H. M., Shaikh, M., Ahmad, I., Lokwani, D. & Surana, S. J. BREED based de novo hybridization approach: generating novel T790M/C797S-EGFR tyrosine kinase inhibitors to overcome the problem of mutation and resistance in non small cell lung cancer (NSCLC). J Biomol Struct Dyn 39, 2838-2856, doi:10.1080/07391102.2020.1754918 (2021).
50	Rangachari, D. et al. EGFR-Mutated Lung Cancers Resistant to Osimertinib through EGFR C797S Respond to First-Generation Reversible EGFR Inhibitors but Eventually Acquire EGFR T790M/C797S in Preclinical Models and Clinical Samples. J Thorac Oncol 14, 1995-2002, doi:10.1016/j.jtho.2019.07.016 (2019).
51	Schmid, S., Li, J. J. N. & Leighl, N. B. Mechanisms of osimertinib resistance and emerging treatment options. Lung Cancer 147, 123-129, doi:10.1016/j.lungcan.2020.07.014 (2020).
52	Sever, B. et al. In Vitro and In Silico Evaluation of Anticancer Activity of New Indole-Based 1,3,4-Oxadiazoles as EGFR and COX-2 Inhibitors. Molecules 25, doi:10.3390/molecules25215190 (2020).
53	Shen, J. et al. Structure-Based Design of 5-Methylpyrimidopyridone Derivatives as New Wild-Type Sparing Inhibitors of the Epidermal Growth Factor Receptor Triple Mutant (EGFR(L858R/T790M/C797S)). J Med Chem 62, 7302-7308, doi:10.1021/acs.jmedchem.9b00576 (2019).
54	Sinclair, J. K. & Schepartz, A. Influence of macrocyclization on allosteric, juxtamembrane-derived, stapled peptide inhibitors of the epidermal growth factor receptor (EGFR). Org Lett 16, 4916-4919, doi:10.1021/ol502426b (2014).
55	Songtawee, N., Bevan, D. R. & Choowongkomon, K. Molecular dynamics of the asymmetric dimers of EGFR: simulations on the active and inactive conformations of the kinase domain. J Mol Graph Model 58, 16-29, doi:10.1016/j.jmgm.2015.03.002 (2015).
56	Su, Z. et al. Design, synthesis and biological evaluation of potent EGFR kinase inhibitors against 19D/T790M/C797S mutation. Bioorg Med Chem Lett 30, 127327, doi:10.1016/j.bmcl.2020.127327 (2020).
57	Tinivella, A. & Rastelli, G. Investigating the Selectivity of Allosteric Inhibitors for Mutant T790M EGFR over Wild Type Using Molecular Dynamics and Binding Free Energy Calculations. ACS Omega 3, 16556-16562, doi:10.1021/acsomega.8b03256 (2018).
58	To, C. et al. Single and Dual Targeting of Mutant EGFR with an Allosteric Inhibitor. Cancer Discov 9, 926-943, doi:10.1158/2159-8290.CD-18-0903 (2019).
59	Toenjes, S. T. et al. Leveraging Atropisomerism to Obtain a Selective Inhibitor of RET Kinase with Secondary Activities toward EGFR Mutants. ACS Chem Biol 14, 1930-1939, doi:10.1021/acschembio.9b00407 (2019).
60	Tripathi, S. K., Pandey, K., Rengasamy, K. R. R. & Biswal, B. K. Recent updates on the resistance mechanisms to epidermal growth factor receptor tyrosine kinase inhibitors and resistance reversion strategies in lung cancer. Med Res Rev 40, 2132-2176, doi:10.1002/med.21700 (2020).
61	Wan, S. et al. Insight into binding mechanisms of EGFR allosteric inhibitors using molecular dynamics simulations and free energy calculations. J Biomol Struct Dyn 37, 4384-4394, doi:10.1080/07391102.2018.1552197 (2019).
62	Wang, S., Cang, S. & Liu, D. Third-generation inhibitors targeting EGFR T790M mutation in advanced non-small cell lung cancer. J Hematol Oncol 9, 34, doi:10.1186/s13045-016-0268-z (2016).
63	Wang, S., Song, Y., Yan, F. & Liu, D. Mechanisms of resistance to third-generation EGFR tyrosine kinase inhibitors. Front Med 10, 383-388, doi:10.1007/s11684-016-0488-1 (2016).
64	Zhang, H. et al. Discovery of 2,4,6-trisubstitued pyrido[3,4-d]pyrimidine derivatives as new EGFR-TKIs. Eur J Med Chem 148, 221-237, doi:10.1016/j.ejmech.2018.02.051 (2018).
